# Alien chromatin other than the GST-encoding *Fhb7* candidate confers Fusarium head blight resistance in wheat breeding

**DOI:** 10.1101/2021.02.03.429547

**Authors:** Xianrui Guo, Qinghua Shi, Jing Yuan, Jing Zhang, Mian Wang, Jing Wang, Chunhui Wang, Shulan Fu, Handong Su, Yang Liu, Yuhong Huang, Chang Liu, Qian Liu, Yishuang Sun, Long Wang, Ke Wang, Donglin Jing, Pingzhi Zhang, Jinbang Li, Houyang Kang, Yonghong Zhou, Xingguo Ye, Fangpu Han

## Abstract

The lack of resistance resources is a major bottleneck for wheat Fusarium head blight (FHB) resistance breeding. Three wheat-*Th. elongatum* FHB resistant translocation lines have been developed and used for wheat breeding without yield penalty. Transcriptomic analysis identified a derivative glutathione S-transferase transcript T26102, which was homologous to *Fhb7* and induced dramatically by *Fusarium graminearum*. Unlike other studies, *Fhb7* homologs were detected not only in *Thinopyrum* but also in *Elymus*, *Leymus*, *Pseudoroegeria* and *Roegeria*. We also found that several wheat-*Th. ponticum* derivatives carrying *Fhb7* and its homologs were highly susceptible to FHB. Moreover, the transgenic plants expressing *Fhb7* and its homolog on different backgrounds did not improve the FHB resistance.

**One Sentence Summary:** The GST-encoding *Fhb7* candidate cannot improve Fusarium head blight resistance in wheat breeding.
