## Supplementary material for "Alien chromatin other than the GST-encoding *Fhb7* candidate confers Fusarium head blight resistance in wheat breeding": The sequences of twenty-five specific transcripts in line Zhongke 1878

### Sheet: Sheet1
Supplementary Data 1 The sequences of twenty-five specific transcripts in line Zhongke 1878.
T255
GCTAGCCGCGAAGTGTGAGGATATTTTTTCCTGTCGGGACCTTTTCGTAAAATGCTCGCACGGCTCCTGTTCGGTAGACACACACACGAAAAAAAACAACTCGGAGCAGAGGCGACTCCTCCCCAGCCCCGGCCGCCGGCCGCCGGCCACCCCCGCCATCCATCCCCGCCGCCGCTCATACTCACTTCATAGGTGTAATGCCAGCAGGCGTTTAGTGCATATGAAAAAGTAGTCTACTCACTACAACTCTTCATAATGCCAGCAGGCTAGCCAGATCCAATCTTCAAATCCAAATGGATCCGGCAACGGGGGCAATCGACAGCCTGCTCCCCAAGCTGGAGGAGCTGCGGCGCAGCGGCAAGCTGAGGAAGAGCGCGAGGAAAAAGGTTATTTTCCTGC…
T1375
GGAAGAGCTTCTCTGCCAACTGTGGTGGTCTCTACCGTCTCGCGCGCACATACAGGCTTGACTTGGAGTAATTAGAAATGGCGGAGTTCGCCCTTGGCTTGACCAAGACGGCGGTGGAGGGGACGGTGAGCAGGGTAAAATCGGCGATCGATGAGGAGAAGAAGTTCAAAGTTCGGGTGCAGAATGACCTGGTGTTCATCACCGGCGAGTTTGAGATGATGCAATCATTTCTCAACGTCGCCAACAACGAACGCGCCAAGAATGAAGTGGTGCGCACATGGGTGAGGCAGATCCGCGAGCTCGCCTTCGACGTGGAGGACTGCGTCGAGCTTGTCGTCGGCCTCGACATCAAGTCCAGCTGGTCCTGGTTGTGGCGTGTGCTGCCAGGCTGCGTGGCAC…
T2475
GTGGATGCAGAGAAAGATTAGACTGGCGGCTGGCTCTTTTCTCCTTCCCCCTTTCTCCTTCCCTGGCTCCCCTTCTCCTCCCGATCCCCTTCTTGCTTGTTCTGTATCTAGCTACAAATTGCAAACAATCCTGTATCTGTACCAGTTTGAGTGATTAGTGAAGGAGGTTCCTAACAATTGGTATTCAGAGCCTGGACCAACCACCTCCCTTCCTCCATGGAGGAACAGATCGCGAAGCTCCGTGAGGCGATGAAGGAATCGGAGGAGCGGATGGCGACCAGACTCGACCGCATCCTCGCGGGGCTCAAGGATGAACTGAAAAGAGAGTTGGTATGGGCAAAGCCTGGGAGCGCCGAGCCTTCCTCACCGGAGGCAACAACCGACGGTCTCGCACCTGCG…
T2921
GATCGCGGCTGTTCTTCTGCAATTTTCCGCCCCACTTTCATCATCTCTGTTCGGAGGTGGACACCAGGTCCAGTCTCGCCGACGCGGACTCGCCAGAGTTCTTTGTGCAGGAGGCGGAGAAGAATCACCAGGTGGGGCTCCAGGCTCGCCCTCAGCGAGAACGCACTTCCATCCTGAGGTTACCCGGTGCACTACCAGGATTCATGTACTGATGTACATATAGATCCCCCAAGCTTGCAATGGCGGATCCAGTTACCATTGGTGCTGCCGTAGGATGGGGCGTATCCGCAGTAGGCTGGCTCGCCTCGCCCATCATTTCAAGGGTCCTCAACAAAGGTTTCGCCCTTCTCGACTTTGACGCAACTGAGAAGCTAAAGATACTCGATATACAAATTTTAC…
T4619
GGGACGAAGAACTGGAACCTGACCGGCCGCCGCCGCTGGGCGTGCACTCTCCTCCCACCCCCTGGCTCTCGATTCCCCGATCCCCTTCTTGCTGCTACTATCTACTACCTGTATCCCTGGATCTTGTACAATGCGTGAGATATTCCAGTGCTAGTATCCAAGTTCATATCATTTGGTATTTAGAGCCAGGTTTTTCCCCACCGCGCCGCCTCCTCAAGCAAATCATGGCGGAGCTCGTCCTGCAGCAGCAGATGTTCGAGGCGGCGAAGGAGCGCAGCTGCATCGCCAAGGCTTTGCTCTCTATCCAACAATCGCTCGACAAGATGGTGCCGGCCGTATCAAAGATGGAGCCCGTGCTGGCCAAATTGGAGCCGGTGGTGAGCGAGCTATCGTCCTGGC…
T6683
GGGACCTAGAACAGATCTGGCTCGCCTCTCATCCCCTGCCATGTCCGTCCTCCACGATCCTTCTTCATCTGCCGGCGCCCGGCCGGGGCTTCCTTCTCGCCTCGACGCTCCGTCTCTTCTCCAGGCGCGCCTTCCCGGCCGTGGACGCACGCTTCCTTCCATAGTTAACCATGGCGCGCGCCGGTCGTCGGCCGGCCAAGAATTTACATGATACAGGCAGGTCGGTCGCTCTCGTCTCCATGGTGCCCGGCCGGAGCTCGCGGCGGTCCCTCTCGTCGTCGGCCGAGGGCGACTCTGGCTGACTGCCAGAAGTGCGTGGCTGGCATGGTTTTTATCATCCAGCGCTGTCTAGATCTGTGAACTTGCATGGGATTTTCCTCGCTATGCAGAGTTCACGCA…
T6981
GATGTGGGTGGTGTAAGAAACAAGCATGTCCCGTTAAAAAAAAAAGCATGCCAAGGAGCACCATTTCTCACTCGCTCACCCTCACACGCTCTTTCTCTCTCTGGATCTGCCGCCTGCATAACGCCACAGTCGCCGGCCGAGCACACCGCCGGCGGTTGCGCTGGGCCGCATCGACACCGTCCAAGGAGATTATGGAGCTGCCATACCGCTAACACCCCGCGTCGCCACCGTCCAAGGCGTGCACGCGTCGTCAAGCGAGCCGAGTCGGAGAAGCACCGTTGAGGAAGCTGGGCCGTGGAAGCACCGCCGGGTGCCGGCCGTGCCGTGGCTGAAGCCGCCGGGCAACGGTGAACTGCTCCCATCGACCTCAGTCTGCACAATCCCACAGTCCGAGCCAGA…
T7667
GACAGCGAAGGAATCGTCCCCTCCACTCAAACTACCTCAAAAATCCCCTCATCCCTACCACCTAGACCACCCGTAGGTGGCTGCCCTAACACACCACGCTCCTCCACGATCGCCTTGCCGGCACCTCGCTCTGCTCAAGCTAGCGGTAAAGCTCGCAAGTCGCAACGAACCATGGCGCTTGTGTAGTGGTTTCTTCAAGCTCAGTCATCTGCAAGCGGAGCAAGAGGGAGATGGTGTGCGTGGGCGTTGGAACAGGGGCGTTGGGCTCAGTCATCTGCAAGCTCACCACCTTGCTCGGCGACGAGTACACGATGCTCAAGAGGGTGCGCAAGGACATCGCGTTCCTAGAGCGCGAGCTGCGCAGGATGCAGATCCTGGTGAACACGCTTGCGGACATGG…
T8538
ACATGAGCGACCTGGAGTGAGAGCTCTAGCGACGGGCAAAAATGGCGGCCTCCTCCTCACTCATCGCCGTCGTCCCGGCGCCGTTCCTCCTCTTCTTCCCGGCGTTCGCGCCCGCACCACTGGCAGCAGCAGCGACCTCCTCCAAGCTTCCCAGCCAGCCTCCTCCTTTCCCTGCCGGACTCGCTCCTATGCAGCAGCACCGGGCGGCAAGCTCGAGCGGCCGGTACACCACCGCCGCCACGGCCTCCGCGAAGCTGTTCACGGCGCACTACTTCCCGCAGGAGCTGGACCACTTCACCTTCACGCCCAACTCCTCCCGCGTCTTCTCCCAGAAGTACCTCCTCAACGACACCTTCTGGCGGCGGAAACCCACCGCCGGGTCGCTGTTCGTGTACACCG…
T9007
GATAGTCCTTCGGCAGATCTGGGCATTAGTTCCACCACACCGCAGAAAGGGGATCCATCACCACCGCCACCGCCGCCGCCGCCGCCCCCACCGTGAGCCATTAGATCCGCCGCCGCCGCCACCCCCACCGTGATCCGCCGACGCCACCACCACAGGGCACAACACAGAATTAGCCGAGCAAGAGAGAGAGAGAGAGCAAGCGCCATGGAGCTCGCGACGGGGGCCATGGGAACCCTGCTCCCCAAGCTGGGCGAGCTCCTCAAGGAGGATTACAAGCTGCAGAAATCCGTGAGGAAGGACATCTGGTTTTTACAACAAGAGATGAAGAGCATGGAAGCTGCTCTCTGCCAGATGTCGGATCTGCCGCCTGAGCAGCTCGACTTGTCAGCCAGGAACTGG…
T10410
GGTTTCTGAAAATAAAAAAAGAACGAGAGAGAGAGAAGGGACCGAGCGTCCCTCTCTATTTCTCCCGCAGCCGCCGGCGACCCACCTCTGAAGCTTGCCGCCGGCCGGCGCCTCTGCTCCTCCCCTCCGCTACCTCAGCCAACGCCTAGATCCGCCCCCATCGAGCACCACAGCCAGCCCTATCTGCCTCCCGCGAGCCCTCTCTCCCCAAGAGACCCCTCTCTGCAGCCACAAACGGCGGTCGATTCCGGCGATGTCCGGTGGCCATGGCCGGCGCGCAGCACATCCCCGAGCTCGCATCCCTCCGCTGCGTCGTCTCCTCCGGCCAGATTCGTAGCTCCCGGCCTCCATCGCTCGTGCCCAACCCCTCCTCGTGGCTAGGGTTTCGGGCATGGCGTC…
T11006
GCAGTGCCGCAGTAACACACCACGCTCGCTCCTCCATTATTGCCTCACCAGCCACCAGCGCCTCGCTCTCCTCGCCACCATTACTCTGCTTCTACATCGAGCACCACGGACCAACCATGGCGCCCGTGTAGCAGCTTCCTCTTCTTCTCAAGGGGGGAAAGGCGGGGATGGTGGGCGTGGGCGTCGGGACGGGAGCCCTGGGCTCTGTCATCGGCAAGCTCGGCACATTGCTGGGCGACGAGTACAAGATGCTCAAGCGCGTGCGCAAGGACATCGCCTTCCTCGAGCGGGAGCTCCGCCGGATGCAGATCCTGGTCAACGTGCTGGCGGACATGGAGGGGCTCGACGAGCTGGCCAAGGACTGGAAGGGTAGCATGCGCGACCTCAGCTACGACATGG…
T14242
GGGCATCCGCTTGGGTTGATCCTGAGTGTTAGCTAGTCTGTAGTTTGGGCTAACAGTTAGCATCAAAGCCCCAGATTATGCCGACGCATATGCCAAAATAAGGGGTCGCCGACGACTGTTCCAAGACCGCCGAGCAGACCTCGGCTGAGGAGGCACGTGCGGCGGACGCGCTTGCACTGCAAGGCGGGCCGGGAGGCGAGCTGGGTGCACCATGCTCCGTGCGAGACGTGGGCATGTCCAGTACCTCTTTCCCTCTCCTCACGCGGACCAACTAACCTAGTTGGTCACTCCTGATGAAAGTCATCATGGAGGCACTGCATATGTGGAAAGCCGTGGAAACCGGCAATGTCGAGTACGAGGAGGACCAGCTGGCGATGGAGGCAATCCTGCGCTCCGTCC…
T15795
GGCCGTTACGTGCCATGGCTCCACCTCCACGGCGCCGCCTCCTCCTCCTCCTCCTCGCCGCAGCTTTTTGGTTCGGCATGGTAGTTTGCCAGGTGTACGTGCCGTTGGGACCTTCCTGCTCGACCTCGGACAACTACACTAACGGCAGCCCGTACCAGACGAACCTCGTCGCCGTCCTGGCCGGCCTCCCGCCGGGCGCCGTCAGCAACCGGGGCTTCAACACCAGCACGGCCGGTAAGGCGCCCGACACGGTCTTCGGCCTCATCATGTGCTACGCCGACCGGAACTGGACCGAGTGCCAGAACTGCCTCAGAGCGGCAGCCGCCGGGATCGTGCAGACGTGCCCTTTCAGCCGCCAGGCGAGCGCCTGCTACGACGCGTGCGTCCTGCGATACTCCA…
T19432
GGAGCTCAGTTGGATGCTCTGCTTCCCTTCCATGCGTGCCAAGGTCTGGAGATCTGCCTTCCTCCTCTTTTCTGCCTTTCCCAAAGAAATGACGCCATTCTCCTCCGCCTTGCTGCAGCCATCTTCTTCTGGCGCTTGATCTGTGGTGACTCCAAGACCTCATAGATCTTCGTCGTCAACGCCTCATCTTGGTCGTAAACTTTGGTCCAGAAGGAGGCAGTTGGGATGGCTCGGGAAGAACCTGACACCCGCTGGAACGAAGTAGGGTCTATCAACTGCTACGCCCTGTTCATGGCCTACCTGTTGATGGCTGTTAGGGGGCTGGGCTACCTCGTCATTACCTGGTCCACCGTCGTTCTCCTAGGCGGCTTCGTCTCCGATATGGGGAAGAAGGACTTT…
T19609
GGAGCCGTTCCATTCCGCCGATAGGGTTGGGGGCCGCCGGTCCGCTGCCGCCGCCGGCCGACGAGCTCCCCTTCCTCCTCCGCCCTCCCGCCCCTCAAGCCACCGGATTCGAGTTACCTCCACCGCCCCGAGGCTCGACTCGTCGCCGCCGCCGTCGGGTTCGCAGGATGTGTCCCCCCTGACCCAGCGCGTCACTCGCCGCTCCTCCCCGTCAACCACCGCCTGAGTAAGGCGCCGCCCCACTTCTCCATCGCCGTGTACCCCCCTGCTCGCCCCTCTTCCCCAACCTCGACCAGTAGCCGCACCGTCGCCTGTTTCCTGCGCCGCCGCCCGGAGTCGTACCTGCAGCCGCCTCCCCGTTCCCCAGACAGTGCCACACAGACCTAGCAGCTAGCTACC…
T20934
GGACGATAGAAGATAGCTTCAATCAACCCTTTTCTCTTCATTCATCATCCTGCGATAAGAAATCCACCCATATCAACCCATCGTCATCACCATGGCCACCTCCACCTCCACCTCCACCCCAATCATCTTCTACGACATAGCCCAGCGGCCCCCCGTCACAGAAACATGCTGCGCCGTCAACCCTTGGAAATCCAGACTGGCCCTCAACTTCAAGGCCCCGTCGTGCTCGCTCTTGATCCAGGTTTTCCGTTATTCAAGGAATAAATAGAGAATCAGAAAACGCTGCAAGTTGTTGCACGCAGCACAAACCATTGTGTCTCCCTCTTTTCTTCAGTTCATCCACTGTATCTTGCGAGAAACTGAGAGTTTGCAACGACAGTTGGCATCAGAGCTAGATTC…
T26102
GACGATAGAAGATAGCTTCAATCAACCCTTTTCTCTTGATTCATCATCCTGCGATAAGAAATCCACCCATATCAACCCATCGTCATCACCATGGCCACCTCCACCTCCACCTCCACCCCAATCATCTTCTACGACATAGCCCAGCGGCCCCCCGTCGCAGAAACATGCTGCGCCGTCAACCCTTGGAAATCCAGACTGGCCCTCAACTTCAAGGCCGTCCCCTACACAACCACCTGGGTCAAGATGCCAGACATCAGCAGCGTCCGCGCCAGCCTCAACGTGCCAGCGTGTCGCAAGTTCGCCGACGGCTCCGACTTCAACACCCTGCCCATCATCCACGACCCCGCGACCGACTCCCTCATCGGCGACTCCTTGGACATCGCCGCCTACCTGCAGCGC…
T26788
GACAAGACACAAATTCAGTACTCCTACTTAGCACTGTTCTCGATCCCACTTAGACATGGCCAATCCCCCCAATTTCCATGCTGCCTCATTCGATGGGGCCGTGGAGAACACTGAGTTTAACTACTGTAGCTTGTATTTACACCACATTTTTTCTGGACCAAACCCAATCCAAGCAAGCATTGTAAGTAAAGATTCTACCACTGGGCGGGGGCACATTTTTTCTGGACCAAACCCAATCCAGGCAAGCATTGTAAGTAAAGATTCTACCACTGGGCGGGGGCACATTTTTTCTGGACCAAACCCAATCCAAGCAAGCATTGTAAGTAAAGATTCTACCATTGGGCGGGGGCACATTTTTTCTGGTCCAAACCCAATCCAAGCAAGCATTGTAAGTAAAGA…
T28749
GACAGCAGTGGTTGCGCAGCCAGTCAAGTCAAGCCTTCCCCGGAAACCCAAGGCTAAAACCCTAGAGCTCGCGGAGGGTTTTATCGAGATGGCGACGGCGGAGCAGAAGGGGAAGAGGCCGAGGATGGAGGCGGAGGAGGGCAACAGCATCGACGACGCCCTACTGCTCTCCATCGAGAAGCTCCAGGAGATCCAGGACGAGATCGAGAGGGTTAATGAGGAAGCCAGTGATAAAGTCTTGGAGGTGGAACAGAAGTACAATGAAGTTCGCAGGCCAGTTTATACTCGACGGAATGAAATTATCAAGGAAATTCCGGACTTCTGGTTGACTGCGTTTCTAAGCCATCCTATGCTTGGTGAACTTCTGACTGAAGATGATCAAAAGATATTCAAACACTT…
T30581
GGTACTGCTCCATTGTTGATCCATCTAGACTTTTCGGACTGCCCCTAGTGGCGTACTCTCCCTTGCTCCCCTCCAGATCTCTCCCTCCCCGGCCTCTCTCCTCCCCGCCACCGGCGGCCACGGTGGCCGATGGTGAGTGGGAGAGAGGTCCGGTTCTTTCCTTTTGCTAGCAGGTTTCTCTCCCAGGCAAATAAAGAGTCGACCGGATCCGGAGCTCCTCCTAATCTCTTCTTCTCTTCTCTCCTACGGGGCCATGTTGATGGCGAAGTGGCGGAGGAAAGGAAAGACTGGGTGATGAGCTCTTATGCCGGCGGCCGTCTGCCTTATCCATGCCGAAGCCCTGGTTCGACCGGCGTCGCTCCCTGTTCCCCTCCCCGTTTCCTTTTCTGGTTCAAGTCC…
T32029
TGGTTCCAGATCCAGCGGGAGAGAGAGACAGAGAAATCCCCAATCCACCAAACCCTAGCCCACCAGGAGAGATCCTGCGATGGCCGTCGAGGAGATGCAGTTTGCCATGCCGATGGCCCCGGGCTACGAGGATTTTCCCTTCACCACGTTCCAGGCCGAGAAGGAGCAGGCGGAGGCGTTCGTCAGGGCCAGGGCGGAGCCGGAGGCGGCGATCCTCAAGGCCAAGGCGGAGCCGGAGGCGGTGATCCTCAAGGCCAAGGCCAAGGCCAAGGCGGAGAAGGGGGCGGCGATCCTCAAGGCCAAGTCCAAGGCGGTGAAGGGGGCGGCGATCCTCAAGGCCAAGTCCAAGGCGGACAAGGGGGCGGCGATCCTCAAGGCCAAGGCGGAGGCGGCGAAGGA…
T32111
GACGACGGTTTCTTCCGGATCCCGGCCCTTCGAGAGAGCTCTAGTTTGAGAGTCGCAGGTGTCTTCCGGATCCGGCCCGATCCCCAACCTCTTCCGGCGGCGTTGCCGGCTGGAATAGGGGCGGGAGAGGAGCGCGGAGCTTTGTATATAGCAGGTTTAGGTCTTCGTTGTGTCTTGCCTCCGTGGCGTATGGCGTTATGCCGAGCTTGAGCTCTCCATCGGCGTCTTCGAGCAGCGTCCGGTGGTCGCCATCCACTCCACAAGTTAGCTATCCATGGAAGATGGCTGCAGCTGGTGGTGGATTCGGCTTATGCTCTTCTAATAAGCTCGAGGGGCGGCTGATTCATGAGAAGTTGGTAGCGATCTCTCCCCTCTTTCTCTGCTGTCGTGGTGGTAGAA…
T32749
GGAATGGTCCGGAAACCAACTCTTTCTCCCCTCTCCCCTCTTCCTTCCTTCTCTCTTTCTCTTCTCCTAGAGAGTCTTCCAGCCACGCCCGGCTCCTCTCCTTCTCCGGCGGCACTGCCGCTCGGAAAGGGAGTGGGAGGGGAGGCCGTGGCTTTCCTGTAGATATTAGTAGCACTAGTTGACTTGCCATGATGGCGCATGCGAGCAGCGGCCGGATCTCGACGGCGTGGTTCCTCCTGGCCGCGGTGCTCCATTGGTGGGAGCCAAAAGCGGTTGGAGGAGCCTCTTATGTCACTCCCCCAAATAAGCTTGTAGGATCCCTGGTGATGGTGCTCGTTTTGCTCTTTCCCTGGTTCCTTCCTAGCTATCGTGGTGGTGGAGAGGAAGGATCAGGAAGAG…
T33754
GGGAGGCTCTTTCTTTCTCCTCTCTTCTATCCCTCTCTACTGTAGCTGCGTGCGAGGTTCGGCCTGGTGCCGTAGTTCGGCCCCCCTTCTCCTCACCTCTCCACCGGCGCAGCCGGCCGGAGTTGGGAGGGGAGGGGGTGTGTCCGTTTATTTTCTTGTTTTGGTGTGTTGTTTGTTGCTTTTCAGGAATAAGCCGGATCTTTTGCCTCTTCTTCCTGCGAGCTGTGAAGCGGCCATGGTGGTCGAAGCACGGGTTGCAGGTGCGGGCTGATGGAACAGATCTGAGAGCTCCCACGTCCCTGAGCTGCTGGCAGGACCTTGCCTTCTTCGTGTCGGAAGCCATCGAGGTGATGGGGTCAGCCTAGGGAGAAGGCCGAGATCTTTGATGGGGCGCTTCGA…
