## Supplementary material for "Alien chromatin other than the GST-encoding *Fhb7* candidate confers Fusarium head blight resistance in wheat breeding": Distribution of the Fhb7 homologs in Triticeae

### Sheet: Sheet1
Supplementary Data 2 Distribution of the Fhb7 homologs in Triticeae.
Fhb7	Plant ID	Taxonomy
-	W6 7264	Dasypyrum villosum (L.) P. Candargy
-	W6 7267	Dasypyrum villosum (L.) P. Candargy
-	W6 7270	Dasypyrum villosum (L.) P. Candargy
-	W6 7283	Dasypyrum villosum (L.) P. Candargy
-	W6 7288	Dasypyrum villosum (L.) P. Candargy
-	W6 7293	Dasypyrum villosum (L.) P. Candargy
-	W6 7299	Dasypyrum villosum (L.) P. Candargy
-	W6 7308	Dasypyrum villosum (L.) P. Candargy
-	W6 10786	Dasypyrum villosum (L.) P. Candargy
-	W6 19414	Dasypyrum villosum (L.) P. Candargy
-	W6 21717	Dasypyrum villosum (L.) P. Candargy
-	PI 368884	Dasypyrum villosum (L.) P. Candargy
-	PI 368885	Dasypyrum villosum (L.) P. Candargy
-	PI 368886	Dasypyrum villosum (L.) P. Candargy
-	PI 491576	Dasypyrum villosum (L.) P. Candargy
-	PI 598390	Dasypyrum villosum (L.) P. Candargy
-	PI 598395	Dasypyrum villosum (L.) P. Candargy
-	PI 598400	Dasypyrum villosum (L.) P. Candargy
-	PI 639751	Dasypyrum villosum (L.) P. Candargy
+	ZY17008	Elymus breviaristatus
+	W6 12935	Elymus dahuricus subsp. Dahuricus
-	PI 401277	Elymus longearistatus
-	PI 632492	Elymus pendulinus subsp. brachypodioides
+	W6 21654	Elymus repens subsp. repens
+	PI 371689	Elymus repens subsp. repens
+	PI 531747	Elymus repens subsp. repens
+	W6 10305	Elymus sibiricus
-	PI 595149	Elymus sibiricus
+	PI 610988	Elymus sibiricus
+	PI 634230	Elymus sibiricus
+	PI 636676	Elymus sibiricus
-	PI 655199	Elymus sibiricus
+	ZY17004	Elymus sinosubmuticus
+	W6 13094	Elymus strictus
-	W6 14607	Leymus angustus (Trin.) Pilg.
+	W6 25096	Leymus angustus (Trin.) Pilg.
+	PI 429795	Leymus angustus (Trin.) Pilg.
+	PI 440309	Leymus angustus (Trin.) Pilg.
+	PI 565020	Leymus angustus (Trin.) Pilg.
+	PI 634285	Leymus angustus (Trin.) Pilg.
-	PI 272126	Leymus arenarius (L.) Hochst.
+	PI 294582	Leymus arenarius (L.) Hochst.
+	W6 18135	Leymus chinensis (Trin.) Tzvelev
-	W6 21574	Leymus chinensis (Trin.) Tzvelev
+	PI 619486	Leymus chinensis (Trin.) Tzvelev
-	W6 14644	Leymus cinereus (Scribn. & Merr.) Á. Löve
-	PI 562048	Leymus cinereus (Scribn. & Merr.) Á. Löve
-	PI 564556	Leymus cinereus (Scribn. & Merr.) Á. Löve
-	PI 578747	Leymus cinereus (Scribn. & Merr.) Á. Löve
-	PI 598461	Leymus cinereus (Scribn. & Merr.) Á. Löve
-	PI 639838	Leymus cinereus (Scribn. & Merr.) Á. Löve
+	PI 567896	Leymus mollis (Trin.) Pilg.
-	SP31	Leymus multicaulis (Kar. & Kir.) Tzvelev
+	PI 314663	Leymus multicaulis (Kar. & Kir.) Tzvelev
-	PI 440320	Leymus multicaulis (Kar. & Kir.) Tzvelev
-	PI 440324	Leymus multicaulis (Kar. & Kir.) Tzvelev
-	PI 440325	Leymus multicaulis (Kar. & Kir.) Tzvelev
-	PI 440326	Leymus multicaulis (Kar. & Kir.) Tzvelev
-	PI 440327	Leymus multicaulis (Kar. & Kir.) Tzvelev
-	PI 499520	Leymus multicaulis (Kar. & Kir.) Tzvelev
-	PI 499521	Leymus multicaulis (Kar. & Kir.) Tzvelev
-	PI 499651	Leymus multicaulis (Kar. & Kir.) Tzvelev
+	PI 499652	Leymus multicaulis (Kar. & Kir.) Tzvelev
-	PI 478832	Leymus racemosus (Lam.) Tzvelev
+	PI 598727	Leymus racemosus (Lam.) Tzvelev subsp. sabulosus (M. Bieb.) Tzvelev
-	W6 23305	Leymus racemosus (Lam.) Tzvelev subsp. racemosus
+	PI 502404	Leymus ramosus (K. Richt.) Tzvelev
+	PI 639770	Leymus secalinus (Georgi) Tzvelev
+	PI 502271	Pseudoroegneria geniculata (Trin.) Á. Löve subsp. scythica (Nevski) Á. Löve
+	W6 21759	Pseudoroegneria stipifolia (Czern. ex Nevski) Á. Löve
-	PI 313960	Pseudoroegneria stipifolia (Czern. ex Nevski) Á. Löve
-	PI 314058	Pseudoroegneria stipifolia (Czern. ex Nevski) Á. Löve
+	PI 636641	Pseudoroegneria stipifolia (Czern. ex Nevski) Á. Löve
-	W6 14049	Pseudoroegneria strigosa (M. Bieb.) Á. Löve
+	PI 636577	Pseudoroegneria strigosa (M. Bieb.) Á. Löve subsp. aegilopoides (Drobow) Á. Löve
+	PI 639805	Pseudoroegneria strigosa (M. Bieb.) Á. Löve subsp. aegilopoides (Drobow) Á. Löve
+	PI 380645	Pseudoroegneria tauri (Boiss. & Balansa) Á. Löve
+	ZY11004	Roegneria ciliaris
+	ZY1007	Roegneria kamoji
+	PI 531711	Thinopyrum bessarabicum
+	W6 10232	Thinopyrum bessarabicum
+	W6 21870 (UKR-99-238)	Thinopyrum elongatum
+	W6 21878 (UKR-99-248)	Thinopyrum elongatum
+	PI 109452	Thinopyrum elongatum
+	PI 142012	Thinopyrum elongatum
+	PI 238222	Thinopyrum elongatum
+	PI 234708	Thinopyrum elongatum
+	PI 251443	Thinopyrum elongatum
+	PI 255148	Thinopyrum elongatum
+	PI 297871	Thinopyrum elongatum
+	PI 308591	Thinopyrum elongatum
+	PI 308592	Thinopyrum elongatum
+	PI 358362	Thinopyrum elongatum
+	PI 401007	Thinopyrum elongatum
+	PI 401117	Thinopyrum elongatum
+	PI 401118	Thinopyrum elongatum
+	PI 401120	Thinopyrum elongatum
+	PI 442631	Thinopyrum elongatum
+	PI 442633	Thinopyrum elongatum
+	PI 469212 (T 6246)	Thinopyrum elongatum
+	PI 502358 (AR-94)	Thinopyrum elongatum
+	PI 502359 (AR-102)	Thinopyrum elongatum
+	PI 578680 (COMMON COMMERCIAL)	Thinopyrum elongatum
+	PI 578681 (NEBRASKA 98526)	Thinopyrum elongatum
+	PI 578682 (CHEYENNE)	Thinopyrum elongatum
+	PI 531719 (300)	Thinopyrum elongatum
+	PI 574516 (ALKAR)	Thinopyrum elongatum
+	PI 440001	Thinopyrum intermedium
+	PI 440003	Thinopyrum intermedium
+	PI 440005	Thinopyrum intermedium
+	RM 1130 (R127)	Thinopyrum intermedium
-	RM 1947（Z1402）	Thinopyrum intermedium
+	RM 1941（Z1146）	Thinopyrum intermedium
+	Z702-1	Thinopyrum intermedium
+	RM 1940 (Z1147)	Thinopyrum intermedium
+	PI 276399	Thinopyrum ponticum
+	PI 535580	Thinopyrum ponticum
+	PI 578683 (PLATTE)	Thinopyrum ponticum
+	PI 578686 (ORBIT)	Thinopyrum ponticum
+	PI 595139 (X93047)	Thinopyrum ponticum
+	W6 21859	Thinopyrum ponticum
+	PI 179162	Thinopyrum ponticum
